# Mosquitoes reared in distinct insectaries within an institution in close spatial proximity possess significantly divergent microbiomes

**DOI:** 10.1101/2024.08.28.610121

**Authors:** Laura E. Brettell, Ananya F. Hoque, Tara S. Joseph, Vishaal Dhokiya, Emily A. Hornett, Grant L. Hughes, Eva Heinz

**Affiliations:** Department of Vector biology, Liverpool School of Tropical Medicine, Liverpool, L3 5QA, UK; School of Science, Engineering and Environment, University of Salford, Manchester, M5 4WT, UK; The Roslin Institute, Royal (Dick) School of Veterinary Studies, The University of Edinburgh, Midlothian, EH25 9RG, UK; Department of Evolution, Ecology and Behaviour, University of Liverpool, Liverpool, L69 7ZB, UK; Department of Tropical Disease Biology, Liverpool School of Tropical Medicine, Liverpool, L3 5QA, UK; Department of Clinical Sciences, Liverpool School of Tropical Medicine, Liverpool, L3 5QA, UK; Strathclyde Institute of Pharmacy and Biomedical Sciences, University of Strathclyde, G4 0RE, Glasgow, UK

## Abstract

The microbiome affects important aspects of mosquito biology and differences in microbial composition can affect the outcomes of laboratory studies. To determine how the biotic and abiotic conditions in an insectary affect the composition of the bacterial microbiome of mosquitoes we reared mosquitoes from a single cohort of eggs from one genetically homogeneous inbred *Aedes aegypti* colony, which were split into three batches, and transferred to each of three different insectaries located within the Liverpool School of Tropical Medicine. Using three replicate trays per insectary, we assessed and compared the bacterial microbiome composition as mosquitoes developed from these eggs. We also characterised the microbiome of the mosquitoes’ food sources, measured environmental conditions over time in each climate-controlled insectary, and recorded development and survival of mosquitoes. While mosquito development was overall similar between all three insectaries, we saw differences in microbiome composition between mosquitoes from each insectary. Furthermore, bacterial input via food sources, potentially followed by selective pressure of temperature stability and range, did affect the microbiome composition. At both adult and larval stages, specific members of the mosquito microbiome were associated with particular insectaries; and the insectary with less stable and cooler conditions resulted in slower pupation rate and higher diversity of the larval microbiome. Tray and cage effects were also seen in all insectaries, with different bacterial taxa implicated between insectaries. These results highlight the necessity of considering the variability and effects of different microbiome composition even in experiments carried out in a laboratory environment starting with eggs from one batch; and highlights the impact of even minor inconsistencies in rearing conditions due to variation of temperature and humidity.
