## Supplementary figures and tables for "Mosquitoes reared in distinct insectaries within an institution in close spatial proximity possess significantly divergent microbiomes": Supp_table_1.xlsx

### Sheet: Sheet1
Insectary	Set Temperature (°C)	Average Temperature (°C)	Set Relative Humidity (%)	Average Relative Humidity (%)	Light Cycle
Insectary	27	27.81 ± 1.78	75	51.50 ± 2.03	06:30-18:30
A
Insectary	25	24.25 ± 0.57	60	63.84 ± 3.72	07:00 – 19:00
B
Insectary	26	26.32 ± 0.12	75	80.00 ± 0.60	00:00 – 12:00
C
