## Supplementary figures and tables for "Mosquitoes reared in distinct insectaries within an institution in close spatial proximity possess significantly divergent microbiomes": Supp_table_3.xlsx

### Sheet: Sheet1
insectary	tray	number of larvae	number of pupae	number of adults	pupae 7 days	pupae 8 days	pupae 9 days
Insectary A	A	150	126	111	125	1	0
Insectary A	B	150	125	109	105	19	1
Insectary A	C	150	120	108	116	4	0
Insectary B	A	150	124	117	49	71	4
Insectary B	B	150	129	123	44	83	2
Insectary B	C	150	125	111	31	90	4
Insectary C	A	150	123	111	114	7	2
Insectary C	B	150	120	112	115	4	1
Insectary C	C	150	123	105	109	10	4
