## Supplementary figures and tables for "Mosquitoes reared in distinct insectaries within an institution in close spatial proximity possess significantly divergent microbiomes": Supp_table_4.xlsx

### Sheet: Sheet1
Sample ID	Sample Type	Building	Insectary	Tray/Cage	Library Size	SRA Accession
S.1	TapWater	CTID	A	NA	46153	SAMN41509972
S.2	TapWater	MaryKingsley	B	NA	47154	SAMN41509973
S.3	TapWater	Accelerator	C	NA	32996	SAMN41509974
S.4	TapWater	CTID	A	NA	50901	SAMN41509975
S.6	TapWater	CTID	A	NA	39526	SAMN41509976
S.7	TapWater	MaryKingsley	B	NA	45789	SAMN41509977
S.8	TapWater	MaryKingsley	B	NA	43982	SAMN41509978
S.10	TapWater	Accelerator	C	NA	59187	SAMN41509979
S.11	TapWater	Accelerator	C	NA	43012	SAMN41509980
S.12	TapWater	Accelerator	C	NA	56867	SAMN41509981
S.14	FishFood	CTID	A	NA	7623	SAMN41509982
S.15	FishFood	CTID	A	NA	4259	SAMN41509983
S.16	FishFood	MaryKingsley	B	NA	11514	SAMN41509984
S.18	FishFood	MaryKingsley	B	NA	3974	SAMN41509985
S.19	FishFood	Accelerator	C	NA	37918	SAMN41509986
S.20	FishFood	Accelerator	C	NA	11418	SAMN41509987
S.21	FishFood	Accelerator	C	NA	23025	SAMN41509988
S.22	LarvalWater	CTID	A	1	49137	SAMN41509989
S.23	LarvalWater	CTID	A	1	46080	SAMN41509990
S.24	LarvalWater	CTID	A	1	45444	SAMN41509991
S.25	LarvalWater	CTID	A	2	26159	SAMN41509992
S.26	LarvalWater	CTID	A	2	25877	SAMN41509993
S.27	LarvalWater	CTID	A	2	29495	SAMN41509994
S.28	LarvalWater	CTID	A	3	40466	SAMN41509995
S.29	LarvalWater	CTID	A	3	40081	SAMN41509996
S.30	LarvalWater	CTID	A	3	45508	SAMN41509997
S.32	LarvalWater	MaryKingsley	B	1	32821	SAMN41509998
S.33	LarvalWater	MaryKingsley	B	1	41379	SAMN41509999
S.34	LarvalWater	MaryKingsley	B	2	37453	SAMN41510000
S.35	LarvalWater	MaryKingsley	B	2	38282	SAMN41510001
S.36	LarvalWater	MaryKingsley	B	2	37126	SAMN41510002
S.37	LarvalWater	MaryKingsley	B	3	42147	SAMN41510003
S.38	LarvalWater	MaryKingsley	B	3	44733	SAMN41510004
S.39	LarvalWater	MaryKingsley	B	3	38552	SAMN41510005
S.41	LarvalWater	Accelerator	C	1	40533	SAMN41510006
S.42	LarvalWater	Accelerator	C	1	39700	SAMN41510007
S.43	LarvalWater	Accelerator	C	2	40338	SAMN41510008
S.44	LarvalWater	Accelerator	C	2	37153	SAMN41510009
S.45	LarvalWater	Accelerator	C	2	40780	SAMN41510010
S.46	LarvalWater	Accelerator	C	3	48866	SAMN41510011
S.47	LarvalWater	Accelerator	C	3	41028	SAMN41510012
S.48	LarvalWater	Accelerator	C	3	42874	SAMN41510013
S.49	Sugar	CTID	A	NA	46062	SAMN41510014
S.50	Sugar	CTID	A	NA	39731	SAMN41510015
S.51	Sugar	CTID	A	NA	41166	SAMN41510016
S.52	Sugar	MaryKingsley	B	NA	57338	SAMN41510017
S.53	Sugar	MaryKingsley	B	NA	51940	SAMN41510018
S.55	Sugar	Accelerator	C	NA	38916	SAMN41510019
S.56	Sugar	Accelerator	C	NA	39786	SAMN41510020
S.57	Sugar	Accelerator	C	NA	36572	SAMN41510021
S.58	Sugar	CTID	A	NA	26486	SAMN41510022
S.59	Sugar	CTID	A	NA	28160	SAMN41510023
S.60	Sugar	CTID	A	NA	29777	SAMN41510024
S.61	Sugar	MaryKingsley	B	NA	53956	SAMN41510025
S.62	Sugar	MaryKingsley	B	NA	55618	SAMN41510026
S.64	Sugar	Accelerator	C	NA	51514	SAMN41510027
S.65	Sugar	Accelerator	C	NA	22337	SAMN41510028
S.66	Sugar	Accelerator	C	NA	41547	SAMN41510029
S.67	Larva	CTID	A	1	37544	SAMN41510030
S.68	Larva	CTID	A	1	33287	SAMN41510031
S.70	Larva	CTID	A	1	44918	SAMN41510032
S.71	Larva	CTID	A	1	46483	SAMN41510033
S.72	Larva	CTID	A	1	39334	SAMN41510034
S.73	Larva	CTID	A	1	36243	SAMN41510035
S.74	Larva	CTID	A	1	32791	SAMN41510036
S.75	Larva	CTID	A	1	25422	SAMN41510037
S.76	Larva	CTID	A	1	43332	SAMN41510038
S.77	Larva	CTID	A	2	15272	SAMN41510039
S.78	Larva	CTID	A	2	10932	SAMN41510040
S.79	Larva	CTID	A	2	15541	SAMN41510041
S.80	Larva	CTID	A	2	6986	SAMN41510042
S.81	Larva	CTID	A	2	7117	SAMN41510043
S.82	Larva	CTID	A	2	17304	SAMN41510044
S.83	Larva	CTID	A	2	16480	SAMN41510045
S.84	Larva	CTID	A	2	13462	SAMN41510046
S.86	Larva	CTID	A	2	13522	SAMN41510047
S.87	Larva	CTID	A	3	28052	SAMN41510048
S.88	Larva	CTID	A	3	34959	SAMN41510049
S.89	Larva	CTID	A	3	20160	SAMN41510050
S.90	Larva	CTID	A	3	28126	SAMN41510051
S.91	Larva	CTID	A	3	18517	SAMN41510052
S.92	Larva	CTID	A	3	27321	SAMN41510053
S.93	Larva	CTID	A	3	23524	SAMN41510054
S.94	Larva	CTID	A	3	26403	SAMN41510055
S.95	Larva	CTID	A	3	29721	SAMN41510056
S.96	Larva	CTID	A	3	29670	SAMN41510057
S.97	Larva	MaryKingsley	B	1	27876	SAMN41510058
S.98	Larva	MaryKingsley	B	1	27912	SAMN41510059
S.99	Larva	MaryKingsley	B	1	26118	SAMN41510060
S.100	Larva	MaryKingsley	B	1	19752	SAMN41510061
S.101	Larva	MaryKingsley	B	1	22812	SAMN41510062
S.102	Larva	MaryKingsley	B	1	27357	SAMN41510063
S.103	Larva	MaryKingsley	B	1	26457	SAMN41510064
S.104	Larva	MaryKingsley	B	1	39325	SAMN41510065
S.105	Larva	MaryKingsley	B	1	31443	SAMN41510066
S.106	Larva	MaryKingsley	B	1	42275	SAMN41510067
S.107	Larva	MaryKingsley	B	2	37549	SAMN41510068
S.108	Larva	MaryKingsley	B	2	41710	SAMN41510069
S.109	Larva	MaryKingsley	B	2	40649	SAMN41510070
S.111	Larva	MaryKingsley	B	2	46053	SAMN41510071
S.112	Larva	MaryKingsley	B	2	37083	SAMN41510072
S.113	Larva	MaryKingsley	B	2	40806	SAMN41510073
S.114	Larva	MaryKingsley	B	2	40962	SAMN41510074
S.115	Larva	MaryKingsley	B	2	41902	SAMN41510075
S.116	Larva	MaryKingsley	B	2	38693	SAMN41510076
S.117	Larva	MaryKingsley	B	3	45558	SAMN41510077
S.118	Larva	MaryKingsley	B	3	47152	SAMN41510078
S.119	Larva	MaryKingsley	B	3	33848	SAMN41510079
S.120	Larva	MaryKingsley	B	3	43520	SAMN41510080
S.121	Larva	MaryKingsley	B	3	47862	SAMN41510081
S.122	Larva	MaryKingsley	B	3	36530	SAMN41510082
S.123	Larva	MaryKingsley	B	3	41014	SAMN41510083
S.125	Larva	MaryKingsley	B	3	38098	SAMN41510084
S.126	Larva	MaryKingsley	B	3	33533	SAMN41510085
S.127	Larva	Accelerator	C	1	41953	SAMN41510086
S.128	Larva	Accelerator	C	1	48412	SAMN41510087
S.129	Larva	Accelerator	C	1	51049	SAMN41510088
S.130	Larva	Accelerator	C	1	51184	SAMN41510089
S.131	Larva	Accelerator	C	1	28756	SAMN41510090
S.132	Larva	Accelerator	C	1	53490	SAMN41510091
S.133	Larva	Accelerator	C	1	50137	SAMN41510092
S.134	Larva	Accelerator	C	1	56619	SAMN41510093
S.136	Larva	Accelerator	C	1	55178	SAMN41510094
S.137	Larva	Accelerator	C	2	42495	SAMN41510095
S.138	Larva	Accelerator	C	2	47832	SAMN41510096
S.139	Larva	Accelerator	C	2	49071	SAMN41510097
S.140	Larva	Accelerator	C	2	58691	SAMN41510098
S.141	Larva	Accelerator	C	2	47220	SAMN41510099
S.142	Larva	Accelerator	C	2	51350	SAMN41510100
S.143	Larva	Accelerator	C	2	53964	SAMN41510101
S.144	Larva	Accelerator	C	2	51639	SAMN41510102
S.145	Larva	Accelerator	C	2	47906	SAMN41510103
S.146	Larva	Accelerator	C	2	50744	SAMN41510104
S.147	Larva	Accelerator	C	3	52057	SAMN41510105
S.148	Larva	Accelerator	C	3	57017	SAMN41510106
S.149	Larva	Accelerator	C	3	47837	SAMN41510107
S.150	Larva	Accelerator	C	3	45597	SAMN41510108
S.151	Larva	Accelerator	C	3	50607	SAMN41510109
S.152	Larva	Accelerator	C	3	49538	SAMN41510110
S.153	Larva	Accelerator	C	3	52540	SAMN41510111
S.154	Larva	Accelerator	C	3	63900	SAMN41510112
S.155	Larva	Accelerator	C	3	40801	SAMN41510113
S.156	Larva	Accelerator	C	3	64924	SAMN41510114
S.157	AdultFemale	CTID	A	1	57434	SAMN41510115
S.158	AdultFemale	CTID	A	1	56305	SAMN41510116
S.159	AdultFemale	CTID	A	1	58557	SAMN41510117
S.161	AdultFemale	CTID	A	1	49633	SAMN41510118
S.162	AdultFemale	CTID	A	1	44386	SAMN41510119
S.163	AdultFemale	CTID	A	1	58158	SAMN41510120
S.164	AdultFemale	CTID	A	1	54171	SAMN41510121
S.165	AdultFemale	CTID	A	1	46040	SAMN41510122
S.166	AdultFemale	CTID	A	1	61217	SAMN41510123
S.167	AdultFemale	CTID	A	2	58031	SAMN41510124
S.168	AdultFemale	CTID	A	2	58946	SAMN41510125
S.169	AdultFemale	CTID	A	2	55474	SAMN41510126
S.170	AdultFemale	CTID	A	2	58850	SAMN41510127
S.171	AdultFemale	CTID	A	2	58954	SAMN41510128
S.172	AdultFemale	CTID	A	2	61254	SAMN41510129
S.173	AdultFemale	CTID	A	2	57334	SAMN41510130
S.174	AdultFemale	CTID	A	2	53766	SAMN41510131
S.175	AdultFemale	CTID	A	2	60532	SAMN41510132
S.176	AdultFemale	CTID	A	2	55064	SAMN41510133
S.177	AdultFemale	CTID	A	3	57398	SAMN41510134
S.178	AdultFemale	CTID	A	3	52645	SAMN41510135
S.179	AdultFemale	CTID	A	3	58881	SAMN41510136
S.181	AdultFemale	CTID	A	3	52073	SAMN41510137
S.182	AdultFemale	CTID	A	3	52032	SAMN41510138
S.183	AdultFemale	CTID	A	3	59134	SAMN41510139
S.184	AdultFemale	CTID	A	3	56445	SAMN41510140
S.185	AdultFemale	CTID	A	3	55086	SAMN41510141
S.186	AdultFemale	CTID	A	3	46747	SAMN41510142
S.187	AdultFemale	MaryKingsley	B	1	52406	SAMN41510143
S.188	AdultFemale	MaryKingsley	B	1	57338	SAMN41510144
S.189	AdultFemale	MaryKingsley	B	1	57286	SAMN41510145
S.190	AdultFemale	MaryKingsley	B	1	72311	SAMN41510146
S.191	AdultFemale	MaryKingsley	B	1	62750	SAMN41510147
S.192	AdultFemale	MaryKingsley	B	1	57072	SAMN41510148
S.193	AdultFemale	MaryKingsley	B	1	59664	SAMN41510149
S.194	AdultFemale	MaryKingsley	B	1	58877	SAMN41510150
S.195	AdultFemale	MaryKingsley	B	1	58960	SAMN41510151
S.196	AdultFemale	MaryKingsley	B	1	54798	SAMN41510152
S.197	AdultFemale	MaryKingsley	B	2	62208	SAMN41510153
S.198	AdultFemale	MaryKingsley	B	2	58677	SAMN41510154
S.199	AdultFemale	MaryKingsley	B	2	57329	SAMN41510155
S.200	AdultFemale	MaryKingsley	B	2	59600	SAMN41510156
S.201	AdultFemale	MaryKingsley	B	2	59739	SAMN41510157
S.202	AdultFemale	MaryKingsley	B	2	42030	SAMN41510158
S.204	AdultFemale	MaryKingsley	B	2	57003	SAMN41510159
S.205	AdultFemale	MaryKingsley	B	2	56809	SAMN41510160
S.206	AdultFemale	MaryKingsley	B	2	48109	SAMN41510161
S.207	AdultFemale	MaryKingsley	B	3	51593	SAMN41510162
S.208	AdultFemale	MaryKingsley	B	3	59000	SAMN41510163
S.209	AdultFemale	MaryKingsley	B	3	48286	SAMN41510164
S.210	AdultFemale	MaryKingsley	B	3	55164	SAMN41510165
S.211	AdultFemale	MaryKingsley	B	3	59808	SAMN41510166
S.212	AdultFemale	MaryKingsley	B	3	48015	SAMN41510167
S.213	AdultFemale	MaryKingsley	B	3	59374	SAMN41510168
S.215	AdultFemale	MaryKingsley	B	3	56815	SAMN41510169
S.216	AdultFemale	MaryKingsley	B	3	61818	SAMN41510170
S.217	AdultFemale	Accelerator	C	1	47144	SAMN41510171
S.218	AdultFemale	Accelerator	C	1	54829	SAMN41510172
S.219	AdultFemale	Accelerator	C	1	54191	SAMN41510173
S.220	AdultFemale	Accelerator	C	1	50236	SAMN41510174
S.221	AdultFemale	Accelerator	C	1	63776	SAMN41510175
S.222	AdultFemale	Accelerator	C	1	53081	SAMN41510176
S.223	AdultFemale	Accelerator	C	1	53648	SAMN41510177
S.224	AdultFemale	Accelerator	C	1	33446	SAMN41510178
S.225	AdultFemale	Accelerator	C	1	52662	SAMN41510179
S.226	AdultFemale	Accelerator	C	1	50211	SAMN41510180
S.227	AdultFemale	Accelerator	C	2	50080	SAMN41510181
S.228	AdultFemale	Accelerator	C	2	51988	SAMN41510182
S.229	AdultFemale	Accelerator	C	2	50636	SAMN41510183
S.230	AdultFemale	Accelerator	C	2	25786	SAMN41510184
S.231	AdultFemale	Accelerator	C	2	52690	SAMN41510185
S.232	AdultFemale	Accelerator	C	2	50649	SAMN41510186
S.234	AdultFemale	Accelerator	C	2	57679	SAMN41510187
S.235	AdultFemale	Accelerator	C	2	51177	SAMN41510188
S.236	AdultFemale	Accelerator	C	2	56503	SAMN41510189
S.237	AdultFemale	Accelerator	C	3	44103	SAMN41510190
S.238	AdultFemale	Accelerator	C	3	45229	SAMN41510191
S.239	AdultFemale	Accelerator	C	3	47739	SAMN41510192
S.240	AdultFemale	Accelerator	C	3	53763	SAMN41510193
S.241	AdultFemale	Accelerator	C	3	37406	SAMN41510194
S.242	AdultFemale	Accelerator	C	3	44456	SAMN41510195
S.243	AdultFemale	Accelerator	C	3	52104	SAMN41510196
S.244	AdultFemale	Accelerator	C	3	50238	SAMN41510197
S.245	AdultFemale	Accelerator	C	3	48518	SAMN41510198
S.246	AdultFemale	Accelerator	C	3	43840	SAMN41510199
S.5	Water	CTID	A	NA	45255	SAMN41510200
S.9	Water	MaryKingsley	B	NA	47774	SAMN41510201
S.13	FishFood	CTID	A	NA	10811	SAMN41510202
S.17	FishFood	MaryKingsley	B	NA	7713	SAMN41510203
S.31	LarvalWater	MaryKingsley	B	1	39849	SAMN41510204
S.40	LarvalWater	Accelerator	C	1	50417	SAMN41510205
S.54	Sugar	MaryKingsley	B	NA	57193	SAMN41510206
S.63	Sugar	MaryKingsley	B	NA	58873	SAMN41510207
S.69	Larva	CTID	A	1	39121	SAMN41510208
S.85	Larva	CTID	A	2	12239	SAMN41510209
S.110	Larva	MaryKingsley	B	2	35430	SAMN41510210
S.124	Larva	MaryKingsley	B	3	41797	SAMN41510211
S.180	AdultFemale	CTID	A	3	74250	SAMN41510212
S.203	AdultFemale	MaryKingsley	B	2	68448	SAMN41510213
S.214	AdultFemale	MaryKingsley	B	3	60533	SAMN41510214
S.233	AdultFemale	Accelerator	C	2	61443	SAMN41510215
