## Supplementary figures and tables for "Mosquitoes reared in distinct insectaries within an institution in close spatial proximity possess significantly divergent microbiomes": Supp_table_5.xlsx

### Sheet: Sheet1
alpha diversity by sample type
	Kruskal.test for global statistic
	Kruskal-Wallis chi-squared = 65.926, df = 5, p-value = 7.201e-13
	Dunn.test with bonferroni correction
	## Col Mean-|
	## Row Mean | AdultFem FishFood Larva LarvalWa Sugar
	## ---------+-------------------------------------------------------
	## FishFood | -3.962072
	## | 0.0006*
	## |
	## Larva | -3.695574 2.378254
	## | 0.0016* 0.1305
	## |
	## LarvalWa | -5.091975 0.693934 -2.570528
	## | 0.0000* 1.0000 0.0762
	## |
	## Sugar | 1.292346 4.212764 3.435934 4.774251
	## | 1.0000 0.0002* 0.0044* 0.0000*
	## |
	## Water | 2.808669 5.101579 4.610139 5.714142 1.421416
	## | 0.0373 0.0000* 0.0000* 0.0000* 1.0000
	##
	## alpha = 0.05
	## Reject Ho if p <= alpha/2
# next split by sample type to test for differences between insectaries
adult females
	Kruskal.test for global statistic
	Kruskal-Wallis chi-squared = 1.9224, df = 2, p-value = 0.3824
	# no statsiticaly significant difference
larvae
	Kruskal.test for global statistic
	Kruskal-Wallis chi-squared = 44.569, df = 2, p-value = 2.099e-10
	Dunn.test with bonferroni correction
	## Col Mean-|
	## Row Mean | A-CTID B-MK
	## ---------+----------------------
	## B-MK | -6.560900
	## | 0.0000*
	## |
	## C-ACC | -2.180597 4.324464
	## | 0.0438 0.0000*
larval water
	Kruskal.test for global statistic
	Kruskal-Wallis chi-squared = 22.296, df = 2, p-value = 1.44e-05
	Dunn.test with bonferroni correction
	## Col Mean-|
	## Row Mean | A-CTID B-MK
	## ---------+----------------------
	## B-MK | -4.721615
	## | 0.0000*
	## |
	## C-ACC | -2.316264 2.405351
	## | 0.0308 0.0242*
tap water
	Kruskal.test for global statistic
	Kruskal-Wallis chi-squared = 2.4615, df = 2, p-value = 0.2921
	# no statsiticaly significant difference
sugar
	Kruskal.test for global statistic
	Kruskal-Wallis chi-squared = 11.591, df = 2, p-value = 0.003042
	Dunn.test with bonferroni correction
	## Col Mean-|
	## Row Mean | A-CTID B-MK
	## ---------+----------------------
	## B-MK | 2.379247
	## | 0.0260
	## |
	## C-ACC | -0.919254 -3.298502
	## | 0.5369 0.0015*
fish food
	Kruskal.test for global statistic
	Kruskal-Wallis chi-squared = 4.3556, df = 2, p-value = 0.1133
