## Supplementary figures and tables for "Mosquitoes reared in distinct insectaries within an institution in close spatial proximity possess significantly divergent microbiomes": Supp_table_6.xlsx

### Sheet: beta_all
Bray Curtis Distance
			Df	SumOfSqs	R2	F	p-value
	Global - adonis2	Sample Type	5	43.426	0.60094	108.826	0.001	***
		Building	2	3.759	0.05178	23.4422	0.001	***
		Sample_Type:Building	10	7.092	0.09769	8.8451	0.001	***
		Residual	226	18.121	0.24959
		Total	243	76.6	1
	pairwise differences - pairwise.adonis2
	Water_vs_FishFood		Df	SumOfSqs	R2	F	p-value
		Sample Type	1	3.4299	0.53495	39.7344	0.001	***
		Building	2	0.7721	0.12042	4.4723	0.007	**
		Sample_Type:Building	2	0.9148	0.14268	5.2988	0.004	**
		Residual	15	1.2948	0.20195
		Total	1	6.4116	1
	$Water_vs_LarvalWater
			Df	SumOfSqs	R2	F	p-value
		Sample_Type2	1	7.3787	0.81314	264.51	0.001	***
		Building	2	0.4067	0.04482	7.2903	0.003	**
		Sample_Type2:Building	2	0.3684	0.0406	6.6029	0.002	**
		Residual	33	0.9206	0.10145
		Total	38	9.0743	1
	$Water_vs_Sugar		Df	SumOfSqs	R2	F	p-value
		Sample_Type2	1	3.5143	0.5093	71.065	0.001	***
		Building	2	1.0663	0.15454	10.782	0.001	***
		Sample_Type2:Building	2	1.1328	0.16416	11.453	0.001	***
		Residual	24	1.1868	0.172
		Total	29	6.9002	1
	$Water_vs_Larva		Df	SumOfSqs	R2	F	p-value
		Sample_Type2	1	8.4019	0.41827	117.427	0.001	***
		Building	2	4.0521	0.20172	28.3166	0.001	***
		Sample_Type2:Building	2	0.8362	0.04163	5.8435	0.001	***
		Residual	95	6.7972	0.33838
		Total	100	20.0874	1
	$Water_vs_AdultFemale		Df	SumOfSqs	R2	F	p-value
		Sample_Type2	1	8.2004	0.38121	73.0876	0.001	***
		Building	2	2.0785	0.09662	9.2624	0.001	***
		Sample_Type2:Building	2	0.5734	0.02666	2.5553	0.022	*
		Residual	95	10.659	0.49551
		Total	100	21.5112	1
	$FishFood_vs_LarvalWater		Df	SumOfSqs	R2	F	p-value
		Sample_Type2	1	5.0113	0.65553	177.608	0.001	***
		Building	2	0.6684	0.08743	11.844	0.001	***
		Sample_Type2:Building	2	1.1185	0.14632	19.821	0.001	***
		Residual	30	0.8465	0.11073
		Total	35	7.6447	1
	$FishFood_vs_Sugar		Df	SumOfSqs	R2	F	p-value
		Sample_Type2	1	3.7224	0.46263	70.249	0.001	***
		Building	2	1.6891	0.20993	15.939	0.001	***
		Sample_Type2:Building	2	1.5218	0.18914	14.36	0.001	***
		Residual	21	1.1128	0.1383
		Total	26	8.0461	1
	$FishFood_vs_Larva		Df	SumOfSqs	R2	F	p-value
		Sample_Type2	1	5.3052	0.29591	72.597	0.001	***
		Building	2	4.2586	0.23753	29.137	0.001	***
		Sample_Type2:Building	2	1.6415	0.09156	11.232	0.001	***
		Residual	92	6.7231	0.375
		Total	97	17.9285	1
	$FishFood_vs_AdultFemale		Df	SumOfSqs	R2	F	p-value
		Sample_Type2	1	5.1967	0.26725	45.1677	0.001	***
		Building	2	2.21	0.11365	9.6043	0.001	***
		Sample_Type2:Building	2	1.4537	0.07476	6.3175	0.001	***
		Residual	92	10.5849	0.54434
		Total	97	19.4453	1
	$LarvalWater_vs_Sugar		Df	SumOfSqs	R2	F	p-value
		Sample_Type2	1	8.2982	0.73203	438.224	0.001	***
		Building	2	1.0423	0.09195	27.522	0.001	***
		Sample_Type2:Building	2	1.2568	0.11087	33.187	0.001	***
		Residual	39	0.7385	0.06515
		Total	44	11.3358	1
	$LarvalWater_vs_Larva		Df	SumOfSqs	R2	F	p-value
		Sample_Type2	1	3.3916	0.23027	58.763	0.001	***
		Building	2	4.5046	0.30583	39.023	0.001	***
		Sample_Type2:Building	2	0.4838	0.03285	4.191	0.001	***
		Residual	110	6.3489	0.43105
		Total	115	14.7289	1
	$LarvalWater_vs_AdultFemale		Df	SumOfSqs	R2	F	p-value
		Sample_Type2	1	10.6335	0.45065	114.555	0.001	***
		Building	2	1.9283	0.08172	10.3871	0.001	***
		Sample_Type2:Building	2	0.8236	0.0349	4.4362	0.003	**
		Residual	110	10.2106	0.43273
		Total	115	23.596	1
	$Sugar_vs_Larva		Df	SumOfSqs	R2	F	p-value
		Sample_Type2	1	10.7001	0.45096	163.369	0.001	***
		Building	2	4.471	0.18843	34.131	0.001	***
		Sample_Type2:Building	2	1.9413	0.08182	14.82	0.001	***
		Residual	101	6.6152	0.2788
		Total	106	23.7276	1
	$Sugar_vs_AdultFemale		Df	SumOfSqs	R2	F	p-value
		Sample_Type2	1	1.7819	0.10842	17.1777	0.001	***
		Building	2	2.726	0.16587	13.1399	0.001	***
		Sample_Type2:Building	2	1.4499	0.08822	6.9885	0.001	***
		Residual	101	10.4769	0.63749
		Total	106	16.4347	1
	$Larva_vs_AdultFemale		Df	SumOfSqs	R2	F	p-value
		Sample_Type2	1	21.67	0.48563	231.688	0.001	***
		Building	2	3.69	0.0827	19.728	0.001	***
		Sample_Type2:Building	2	3.175	0.07115	16.971	0.001	***
		Residual	172	16.087	0.36052
		Total	177	44.622	1
unweighted unifrac
			Df	SumOfSqs	R2	F	p-value
	Global - adonis2	Sample_Type2	5	20.204	0.26764	18.9293	0.001	***
		Building	2	1.715	0.02272	4.0166	0.001	***
		Sample_Type2:Building	10	5.326	0.07055	2.4949	0.001	***
		Residual	226	48.243	0.63909
		Total	243	75.488	1
	pairwise differences - pairwise.adonis2
	$Water_vs_FishFood
			Df	SumOfSqs	R2	F	p-value
		Sample_Type2	1	1.2984	0.15395	3.663	0.001	***
		Building	2	0.9381	0.11123	1.3232	0.071	.
		Sample_Type2:Building	2	0.8804	0.10439	1.2419	0.092	.
		Residual	15	5.317	0.63043
		Total	20	8.4339	1
	$Water_vs_LarvalWater
			Df	SumOfSqs	R2	F	p-value
		Sample_Type2	1	2.9961	0.31516	20.3962	0.001	***
		Building	2	0.71	0.07468	2.4165	0.009	**
		Sample_Type2:Building	2	0.953	0.10025	3.2439	0.001	***
		Residual	33	4.8475	0.50991
		Total	38	9.5065	1
	$Water_vs_Sugar
			Df	SumOfSqs	R2	F	p-value
		Sample_Type2	1	0.8306	0.06385	2.185	0.002	**
		Building	2	1.7594	0.13525	2.314	0.001	***
		Sample_Type2:Building	2	1.2946	0.09952	1.7027	0.005	**
		Residual	24	9.1238	0.70138
		Total	29	13.0083	1
	$Water_vs_Larva
			Df	SumOfSqs	R2	F	p-value
		Sample_Type2	1	3.2795	0.17799	24.3188	0.001	***
		Building	2	1.1693	0.06346	4.3354	0.001	***
		Sample_Type2:Building	2	1.1649	0.06322	4.3189	0.001	***
		Residual	95	12.8114	0.69532
		Total	100	18.4251	1
	$Water_vs_AdultFemale
			Df	SumOfSqs	R2	F	p-value
		Sample_Type2	1	1.944	0.05448	5.9779	0.001	***
		Building	2	1.64	0.04594	2.5204	0.001	***
		Sample_Type2:Building	2	1.205	0.03378	1.8531	0.001	***
		Residual	95	30.899	0.8658
		Total	100	35.688	1
	$FishFood_vs_LarvalWater
			Df	SumOfSqs	R2	F	p-value
		Sample_Type2	1	2.6616	0.4037	28.6513	0.001	***
		Building	2	0.5437	0.08246	2.9262	0.005	**
		Sample_Type2:Building	2	0.6008	0.09113	3.2339	0.002	**
		Residual	30	2.7869	0.42271
		Total	35	6.593	1
	$FishFood_vs_Sugar
			Df	SumOfSqs	R2	F	p-value
		Sample_Type2	1	1.4647	0.13239	4.3548	0.001	***
		Building	2	1.4891	0.1346	2.2137	0.001	***
		Sample_Type2:Building	2	1.0463	0.09458	1.5555	0.017	*
		Residual	21	7.0632	0.63843
		Total	26	11.0633	1
	$FishFood_vs_Larva
			Df	SumOfSqs	R2	F	p-value
		Sample_Type2	1	2.837	0.18418	24.2781	0.001	***
		Building	2	1.1245	0.073	4.8113	0.001	***
		Sample_Type2:Building	2	0.6913	0.04488	2.9578	0.002	**
		Residual	92	10.7508	0.69794
		Total	97	15.4035	1
	$FishFood_vs_AdultFemale
			Df	SumOfSqs	R2	F	p-value
		Sample_Type2	1	2.01	0.06059	6.4122	0.001	***
		Building	2	1.574	0.04746	2.5112	0.001	***
		Sample_Type2:Building	2	0.752	0.02267	1.1997	0.135
		Residual	92	28.838	0.86929
		Total	97	33.175	1
	$LarvalWater_vs_Sugar
			Df	SumOfSqs	R2	F	p-value
		Sample_Type2	1	3.1632	0.26063	18.7093	0.001	***
		Building	2	1.1016	0.09076	3.2577	0.002	**
		Sample_Type2:Building	2	1.2783	0.10533	3.7805	0.001	***
		Residual	39	6.5937	0.54328
		Total	44	12.1368	1
	$LarvalWater_vs_Larva
			Df	SumOfSqs	R2	F	p-value
		Sample_Type2	1	0.5566	0.04454	5.9553	0.001	***
		Building	2	1.3958	0.11168	7.4667	0.001	***
		Sample_Type2:Building	2	0.2644	0.02115	1.4144	0.093	.
		Residual	110	10.2813	0.82263
		Total	115	12.4981	1
	$LarvalWater_vs_AdultFemale
			Df	SumOfSqs	R2	F	p-value
		Sample_Type2	1	6.581	0.17729	25.5186	0.001	***
		Building	2	1.413	0.03806	2.739	0.001	***
		Sample_Type2:Building	2	0.758	0.02042	1.4698	0.054	.
		Residual	110	28.369	0.76423
		Total	115	37.121	1
	$Sugar_vs_Larva
			Df	SumOfSqs	R2	F	p-value
		Sample_Type2	1	3.7288	0.17475	25.8704	0.001	***
		Building	2	1.273	0.05966	4.416	0.001	***
		Sample_Type2:Building	2	1.7782	0.08333	6.1684	0.001	***
		Residual	101	14.5575	0.68225
		Total	106	21.3375	1
	$Sugar_vs_AdultFemale
			Df	SumOfSqs	R2	F	p-value
		Sample_Type2	1	2.623	0.06756	8.1159	0.001	***
		Building	2	1.786	0.04598	2.7622	0.001	***
		Sample_Type2:Building	2	1.776	0.04574	2.7478	0.001	***
		Residual	101	32.645	0.84071
		Total	106	38.83	1
	$Larva_vs_AdultFemale
			Df	SumOfSqs	R2	F	p-value
		Sample_Type2	1	11.083	0.22052	52.4659	0.001	***
		Building	2	1.619	0.03222	3.833	0.001	***
		Sample_Type2:Building	2	1.223	0.02433	2.8943	0.001	***
		Residual	172	36.333	0.72293
		Total	177	50.258	1
