## Supplementary figures and tables for "Mosquitoes reared in distinct insectaries within an institution in close spatial proximity possess significantly divergent microbiomes": Supp_table_7.xlsx

### Sheet: beta_all
Bray Curtis Distance
	Adult females	Global - adonis2		Df	SumOfSqs	R2	F	p-value
			Building	2	2.3143	0.18833	11.6072	0.001	***
			Building:Tray_Cage	6	1.999	0.16266	3.3418	0.001	***
			Residual	80	7.9756	0.64901
			Total	88	12.2889	1
		pairwise differences - pairwise.adonis2
		$`A-CTID_vs_B-MK`		Df	SumOfSqs	R2	F	p-value
			Building	1	0.9846	0.11258	8.6797	0.001	***
			Building:Tray_Cage	4	1.7487	0.19995	3.8538	0.001	***
			Residual	53	6.0123	0.68746
			Total	58	8.7457	1
		$`A-CTID_vs_C-ACC`
				Df	SumOfSqs	R2	F	p-value
			Building	1	1.9047	0.23977	20.2059	0.001	***
			Building:Tray_Cage	4	1.0431	0.13131	2.7665	0.004	**
			Residual	53	4.9959	0.62892
			Total	58	7.9437	1
		$`B-MK_vs_C-ACC`		Df	SumOfSqs	R2	F	p-value
			Building	1	0.5918	0.08779	6.4653	0.004	**
			Building:Tray_Cage	4	1.2061	0.17893	3.2941	0.004	**
			Residual	54	4.9428	0.73328
			Total	59	6.7407	1
	larvae	Global - adonis2		Df	SumOfSqs	R2	F	p-value
			Building	2	4.5508	0.42676	49.5008	0.001	***
			Building:Tray_Cage	6	2.4355	0.22839	8.8305	0.001	***
			Residual	80	3.6773	0.34485
			Total	88	10.6635	1
		pairwise differences - pairwise.adonis2
		$`A-CTID_vs_B-MK`		Df	SumOfSqs	R2	F	p-value
			Building	1	2.7363	0.49926	68.7778	0.001	***
			Building:Tray_Cage	4	0.596	0.10875	3.7453	0.001	***
			Residual	54	2.1484	0.39199
			Total	59	5.4807	1
		$`A-CTID_vs_C-ACC`		Df	SumOfSqs	R2	F	p-value
			Building	1	1.1734	0.19715	25.187	0.001	***
			Building:Tray_Cage	4	2.3093	0.38799	12.392	0.001	***
			Residual	53	2.4692	0.41486
			Total	58	5.9519	1
		$`B-MK_vs_C-ACC`		Df	SumOfSqs	R2	F	p-value
			Building	1	2.9086	0.38214	56.3217	0.001	***
			Building:Tray_Cage	4	1.9656	0.25825	9.5155	0.001	***
			Residual	53	2.7371	0.35961
			Total	58	7.6113	1
	larval water	Global - adonis2		Df	SumOfSqs	R2	F	p-value
			Building	2	0.43758	0.64953	49.1933	0.001	***
			Building:Tray_Cage	6	0.15605	0.23164	5.8478	0.001	***
			Residual	18	0.08006	0.11883
			Total	26	0.67368	1
		pairwise differences - pairwise.adonis2
		$`A-CTID_vs_B-MK`		Df	SumOfSqs	R2	F	p-value
			Building	1	0.3815	0.69703	78.6077	0.001	***
			Building:Tray_Cage	4	0.10758	0.19656	5.5418	0.001	***
			Residual	12	0.05824	0.10641
			Total	17	0.54732	1
		$`A-CTID_vs_C-ACC`		Df	SumOfSqs	R2	F	p-value
			Building	1	0.078486	0.32415	24.7644	0.001	***
			Building:Tray_Cage	4	0.125611	0.51878	9.9084	0.001	***
			Residual	12	0.038032	0.15707
			Total	17	0.242128	1
		$`B-MK_vs_C-ACC`		Df	SumOfSqs	R2	F	p-value
			Building	1	0.19638	0.57908	36.9131	0.001	***
			Building:Tray_Cage	4	0.07891	0.23267	3.7079	0.01	**
			Residual	12	0.06384	0.18825
			Total	17	0.33913	1
	tap water	Global - adonis2		Df	SumOfSqs	R2	F	p-value
			Building	2	0.33754	0.33028	2.2192	0.004	**
			Residual	9	0.68445	0.66972
			Total	11	1.02198	1
		pairwise differences - pairwise.adonis2
		$`A-CTID_vs_B-MK`		Df	SumOfSqs	R2	F	p-value
			Building	1	0.24318	0.27924	2.3246	0.033	*
			Residual	6	0.62768	0.72076
			Total	7	0.87087	1
		$`A-CTID_vs_C-ACC`		Df	SumOfSqs	R2	F	p-value
			Building	1	0.10226	0.13333	0.923	0.447
			Residual	6	0.6647	0.86667
			Total	7	0.76696	1
		$`B-MK_vs_C-ACC`		Df	SumOfSqs	R2	F	p-value
			Building	1	0.16086	0.67768	12.615	0.025	*
			Residual	6	0.07651	0.32232
			Total	7	0.23737	1
	fish food	Global - adonis2		Df	SumOfSqs	R2	F	p-value
			Building	2	1.34936	0.68855	6.6323	0.031	*
			Residual	6	0.61036	0.31145
			Total	8	1.95971	1
		pairwise differences - pairwise.adonis2
		$`A-CTID_vs_B-MK`		Df	SumOfSqs	R2	F	p-value
			Building	1	0.07694	0.12119	0.5516	1
			Residual	4	0.55792	0.87881
			Total	5	0.63486	1
		$`A-CTID_vs_C-ACC`		Df	SumOfSqs	R2	F	p-value
			Building	1	0.93896	0.70436	9.5298	0.1
			Residual	4	0.39412	0.29564
			Total	5	1.33308	1
		$`B-MK_vs_C-ACC`		Df	SumOfSqs	R2	F	p-value
			Building	1	1.00813	0.78957	15.009	0.1
			Residual	4	0.26868	0.21043
			Total	5	1.27681	1
	sugar	Global - adonis2		Df	SumOfSqs	R2	F	p-value
			Building	2	1.8616	0.78748	27.79	0.001	***
			Residual	15	0.5024	0.21252
			Total	17	2.364	1
		pairwise differences - pairwise.adonis2
		$`A-CTID_vs_B-MK`		Df	SumOfSqs	R2	F	p-value
			Building	1	0.95966	0.66574	19.916	0.003	**
			Residual	10	0.48184	0.33426
			Total	11	1.4415	1
		$`A-CTID_vs_C-ACC`		Df	SumOfSqs	R2	F	p-value
			Building	1	1.1293	0.69843	23.16	0.001	***
			Residual	10	0.48761	0.30157
			Total	11	1.61691	1
		$`B-MK_vs_C-ACC`		Df	SumOfSqs	R2	F	p-value
			Building	1	0.7034	0.95217	199.06	0.005	**
			Residual	10	0.03534	0.04783
			Total	11	0.73874	1
unweighted Unifrac
	adult females	Global - adonis2		Df	SumOfSqs	R2	F	p-value
			Building	2	1.6764	0.05803	2.7217	0.001	***
			Building:Tray_Cage	6	2.5721	0.08904	1.3919	0.001	***
			Residual	80	24.638	0.85292
			Total	88	28.8865	1
		pairwise differences - pairwise.adonis2
		$`A-CTID_vs_B-MK`		Df	SumOfSqs	R2	F	p-value
			Building	1	0.742	0.03979	2.4229	0.002	**
			Building:Tray_Cage	4	1.677	0.08991	1.3689	0.014	*
			Residual	53	16.232	0.8703
			Total	58	18.651	1
		$`A-CTID_vs_C-ACC`		Df	SumOfSqs	R2	F	p-value
			Building	1	1.0385	0.05791	3.5872	0.001	***
			Building:Tray_Cage	4	1.5501	0.08644	1.3385	0.025	*
			Residual	53	15.344	0.85565
			Total	58	17.9326	1
		$`B-MK_vs_C-ACC`		Df	SumOfSqs	R2	F	p-value
			Building	1	0.7358	0.03615	2.2448	0.002	**
			Building:Tray_Cage	4	1.9172	0.09419	1.4622	0.002	**
			Residual	54	17.7004	0.86965
			Total	59	20.3534	1
	larvae	Global - adonis2		Df	SumOfSqs	R2	F	p-value
			Building	2	1.1657	0.1133	5.9885	0.001	***
			Building:Tray_Cage	6	1.3363	0.12989	2.2884	0.001	***
			Residual	80	7.7862	0.75681
			Total	88	10.2883	1
		pairwise differences - pairwise.adonis2
		$`A-CTID_vs_B-MK`		Df	SumOfSqs	R2	F	p-value
			Building	1	0.6272	0.10142	7.3059	0.001	***
			Building:Tray_Cage	4	0.9213	0.14898	2.683	0.001	***
			Residual	54	4.6357	0.7496
			Total	59	6.1841	1
		$`A-CTID_vs_C-ACC`		Df	SumOfSqs	R2	F	p-value
			Building	1	0.5353	0.07055	4.7892	0.001	***
			Building:Tray_Cage	4	1.1282	0.14868	2.5232	0.001	***
			Residual	53	5.9242	0.78077
			Total	58	7.5877	1
		$`B-MK_vs_C-ACC`		Df	SumOfSqs	R2	F	p-value
			Building	1	0.5853	0.09408	6.1885	0.001	***
			Building:Tray_Cage	4	0.6232	0.10017	1.6473	0.011	*
			Residual	53	5.0126	0.80574
			Total	58	6.2211	1
	larval water	Global - adonis2		Df	SumOfSqs	R2	F	p-value
			Building	2	0.49446	0.2991	5.9645	0.001	***
			Building:Tray_Cage	6	0.4126	0.24958	1.659	0.003	**
			Residual	18	0.74611	0.45132
			Total	26	1.65317	1
		pairwise differences - pairwise.adonis2
		$`A-CTID_vs_B-MK`		Df	SumOfSqs	R2	F	p-value
			Building	1	0.19231	0.18052	4.2501	0.001	***
			Building:Tray_Cage	4	0.33003	0.30979	1.8234	0.001	***
			Residual	12	0.54299	0.50969
			Total	17	1.06533	1
		$`A-CTID_vs_C-ACC`		Df	SumOfSqs	R2	F	p-value
			Building	1	0.27663	0.25412	6.7566	0.001	***
			Building:Tray_Cage	4	0.32064	0.29455	1.9579	0.001	***
			Residual	12	0.4913	0.45133
			Total	17	1.08858	1
		$`B-MK_vs_C-ACC`		Df	SumOfSqs	R2	F	p-value
			Building	1	0.27275	0.30131	7.1474	0.001	***
			Building:Tray_Cage	4	0.17452	0.1928	1.1433	0.278
			Residual	12	0.45794	0.50589
			Total	17	0.90521	1
	tap water	Global - adonis2		Df	SumOfSqs	R2	F	p-value
			Building	2	1.1685	0.24057	1.4255	0.018	*
			Residual	9	3.6888	0.75943
			Total	11	4.8573	1
		pairwise differences - pairwise.adonis2
		$`A-CTID_vs_B-MK`		Df	SumOfSqs	R2	F	p-value
			Building	1	0.67782	0.22237	1.7158	0.064	.
			Residual	6	2.37033	0.77763
			Total	7	3.04815	1
			---
		$`A-CTID_vs_C-ACC`		Df	SumOfSqs	R2	F	p-value
			Building	1	0.47846	0.15376	1.0902	0.25
			Residual	6	2.63323	0.84624
			Total	7	3.11169	1
		$`B-MK_vs_C-ACC`		Df	SumOfSqs	R2	F	p-value
			Building	1	0.59646	0.2008	1.5075	0.032	*
			Residual	6	2.37401	0.7992
			Total	7	2.97047	1
	fish food	Global - adonis2		Df	SumOfSqs	R2	F	p-value
			Building	2	0.65003	0.28532	1.1977	0.102
			Residual	6	1.62819	0.71468
			Total	8	2.27822	1
	sugar	Global - adonis2		Df	SumOfSqs	R2	F	p-value
			Building	2	1.8854	0.25756	2.6018	0.001	***
			Residual	15	5.435	0.74244
			Total	17	7.3204	1
		pairwise differences - pairwise.adonis2
		$`A-CTID_vs_B-MK`		Df	SumOfSqs	R2	F	p-value
			Building	1	0.25028	0.16657	0.7994	1
			Residual	4	1.2523	0.83343
			Total	5	1.50259	1
		$`A-CTID_vs_C-ACC`		Df	SumOfSqs	R2	F	p-value
			Building	1	0.36165	0.26261	1.4245	0.1
			Residual	4	1.01548	0.73739
			Total	5	1.37713	1
		$`B-MK_vs_C-ACC`		Df	SumOfSqs	R2	F	p-value
			Building	1	0.36312	0.26864	1.4692	0.1
			Residual	4	0.98859	0.73136
			Total	5	1.3517	1
